# Mapping Functional Tumor Suppressor Networks in Esophageal Adenocarcinoma Using *In Vivo* CRISPR Screening and Perturb-sequencing

**DOI:** 10.64898/2026.07.19.739473

**Authors:** Ebtihal H Mustafa, Katherine Papastratos, KaMeng Wu, Niko Thio, Julia V Milne, Natasha Mitchell, Sasha Witts, Maree Pechlivanis, Bonnie Wong, Nicola Waddell, Wayne A Phillips, Nicholas J Clemons

**Affiliations:** Peter MacCallum Cancer Centre, Melbourne, VIC, 3000, Australia; Sir Peter MacCallum Department of Oncology, University of Melbourne, Parkville, VIC, 3010, Australia; QIMR Berghofer Medical Research Institute, Brisbane, QLD, 4006, Australia

## Abstract

Esophageal adenocarcinoma (EAC) is a genetically heterogeneous malignancy with few recurrent drivers, limiting effective targeted therapies. Although EAC arises from Barrett’s esophagus (BE), mechanisms driving progression from this premalignant state to invasive cancer remain unclear. We combined pooled CRISPR-Cas9 loss-of-function screening, *in vivo* tumorigenicity assays, and Perturb-seq profiling to define functional drivers of BE transformation. We identified 37 tumor suppressors whose loss promotes progression to EAC, defining a functional landscape of tumor initiation. Despite genetic diversity, these losses converged on four transcriptional programs involving metabolic reprogramming, cell cycle progression, RNA processing, and cellular motility. Furthermore, we identify loss of *NIPBL*, *TGFBR2*, and *RPL22* as key mediators of resistance to platinum- and taxane-based chemotherapy. Collectively, these findings provide a unifying framework for genomic heterogeneity in EAC, uncover underappreciated tumor suppressor pathways, and establish a resource to guide mechanistic and translational studies aimed at improving treatment strategies in this aggressive cancer.
