## Supplemental Table 1 for "Mapping Functional Tumor Suppressor Networks in Esophageal Adenocarcinoma Using *In Vivo* CRISPR Screening and Perturb-sequencing"

### Sheet: Primers
Name	Sequence
pCLIP-Dual_vector_F	ATGGTGGCCCTCCTATAGTG
pCLIP-Dual_vector_R	AGCCGATTTGTAACGCGATTC
P5-SBS3	AATGATACGGCGACCACCGAGATCTACACTCTTTCCCTACACGACGCTCTTCCGATCT
P7_BC1_TruSeq	CAAGCAGAAGACGGCATACGAGATCGTGATGTGACTGGAGTTCAGACGTGTGCTCTTCCGATCT
P7_BC2_TruSeq	CAAGCAGAAGACGGCATACGAGATACATCGGTGACTGGAGTTCAGACGTGTGCTCTTCCGATCT
P7_BC3_TruSeq	CAAGCAGAAGACGGCATACGAGATGCCTAAGTGACTGGAGTTCAGACGTGTGCTCTTCCGATCT
P7_BC4_TruSeq	CAAGCAGAAGACGGCATACGAGATTGGTCAGTGACTGGAGTTCAGACGTGTGCTCTTCCGATCT
P7_BC5_TruSeq	CAAGCAGAAGACGGCATACGAGATCACTGTGTGACTGGAGTTCAGACGTGTGCTCTTCCGATCT
P7_BC6_TruSeq	CAAGCAGAAGACGGCATACGAGATATTGGCGTGACTGGAGTTCAGACGTGTGCTCTTCCGATCT
P7_BC7_TruSeq	CAAGCAGAAGACGGCATACGAGATGATCTGGTGACTGGAGTTCAGACGTGTGCTCTTCCGATCT
P7_BC8_TruSeq	CAAGCAGAAGACGGCATACGAGATTCAAGTGTGACTGGAGTTCAGACGTGTGCTCTTCCGATCT
P7_BC9_TruSeq	CAAGCAGAAGACGGCATACGAGATCTGATCGTGACTGGAGTTCAGACGTGTGCTCTTCCGATCT
P7_BC10_TruSeq	CAAGCAGAAGACGGCATACGAGATAAGCTAGTGACTGGAGTTCAGACGTGTGCTCTTCCGATCT
P7_BC11_TruSeq	CAAGCAGAAGACGGCATACGAGATGTAGCCGTGACTGGAGTTCAGACGTGTGCTCTTCCGATCT
P7_BC12_TruSeq	CAAGCAGAAGACGGCATACGAGATTACAAGGTGACTGGAGTTCAGACGTGTGCTCTTCCGATCT

### Sheet: sgRNAs
Clone id KO	Gene	gRNA-A	gRNA-B
TEDH-1032437	GPATCH8	ACGCCGGGAGGAACGATGCG	TCCTCAAAGGACCATCTCCA
TEDH-1032441	GPATCH8	GCTGCTATCCAGGGACTCCA	CATGTTCAAACCAACCACAG
TEDH-1025049	EPHA3	GGTCAAATACTATGAAAAGG	GCTGTTCGTCCCATATCCAG
TEDH-1025050	EPHA3	GTTTGGACTCACCAACACCA	GTATACTCTCACAGACACCA
TEDH-1077640	STK11	CGTGTGTATGAACGGCACAG	CTTCAAGGTGGACATCTGGT
TEDH-1077641	STK11	GGCACTGCACCCGTTCGCGG	CGGCTGGTAGATGACCTCGG
